# Integrated molecular and pharmacological characterization of patient-derived xenografts from bladder and ureteral cancers identifies new potential therapies

**DOI:** 10.1101/2022.04.19.488770

**Authors:** Hervé Lang, Claire Béraud, Luc Cabel, Jacqueline Fontugne, Myriam Lassalle, Clémentine Krucker, Florent Dufour, Clarice S. Groeneveld, Victoria Dixon, Xiangyu Meng, Aurélie Kamoun, Elodie Chapeaublanc, Aurélien De Reynies, Xavier Gamé, Pascal Rischmann, Ivan Bieche, Julien Masliah-Planchon, Romane Beaurepere, Yves Allory, Véronique Lindner, Yolande Misseri, François Radvanyi, Philippe Lluel, Isabelle Bernard-Pierrot, Thierry Massfelder

**Author notes:** To whom correspondence should be addressed: Dr Isabelle Bernard-Pierrot, Institut Curie, 26 rue d’Ulm, 75005 Paris, Dr Philippe Lluel, Urosphere, Canal Biotech II, 3 Rue des Satellites, 31400 Toulouse. These authors contributed equally to the work (Hervé Lang, Claire Béraud, Luc Cabel). these authors co-supervised the study (Isabelle Bernard-Pierrot, Thierry Massfelder).

## Abstract

**Background:** Muscle-invasive bladder cancer (MIBC) and upper urinary tract urothelial carcinoma (UTUC) are molecularly heterogeneous. Despite chemotherapies, immunotherapies or anti-FGFR treatments, these tumors are still of poor outcome. Our objective was to develop a bank of patient-derived xenografts (PDXs) recapitulating molecular heterogeneity of MIBC and UTUC, to facilitate preclinical identification of therapies.

**Methods:** Fresh tumors were obtained from patients and subcutaneously engrafted into immune-compromised mice. Patient tumors and matched PDXs were compared regarding histopathology, transcriptomic (microarrays) and genomic profiles (targeted-NGS). Several PDXs were treated with chemotherapy (cisplatin/gemcitabine) or targeted therapies (FGFR and EGFR inhibitors).

**Results:** 31 PDXs were established from 1 non-MIBC, 25 MIBC, 5 upper urinary tract tumors, including 28 urothelial (UCC) and 3 squamous-cell carcinomas (SCC). Integrated genomic and transcriptomic profiling identified PDXs of 3 different consensus molecular subtypes (Basal/Squamous, Luminal papillary and Luminal unstable), and included *FGFR3*-mutated PDXs. High histological and genomic concordance was found between matched patient tumor/PDX. Discordance in molecular subtypes, such as a basal/squamous patient tumor giving rise to a luminal papillary PDX, was observed (n=5) at molecular and histological levels. Ten models were treated with cisplatin-based chemotherapy and we did not observe association between subtypes and response. Of the 3 basal/squamous models treated with anti-EGFR therapy, two models were sensitive and one model, of sarcomatoid variant, was resistant. Treatment of 3 FGFR3-mutant PDXs with combined FGFR/EGFR inhibitors was more efficient than anti-FGFR3 treatment alone.

**Conclusions:** We developed preclinical PDX models that recapitulate the molecular heterogeneity of MIBCs and UTUC, including actionable mutations, which will represent an essential tool in therapy development. Pharmacological characterization of the PDXs suggested that upper urinary tract and MIBCs, UCC but also SCC, with similar molecular characteristics could benefit from the same treatments including anti-FGFR for FGFR3-mutated tumors and anti-EGFR for basal ones and showed a benefit for combined FGFR/EGFR inhibition in FGFR3-mutant PDXs, compared to FGFR inhibition alone.
