## Supplementary material for "Integrated molecular and pharmacological characterization of patient-derived xenografts from bladder and ureteral cancers identifies new potential therapies": Sup Table 2

### Sheet: Feuil1
Supplementary Table 2: Key clinical data of patients from whom PDX models were established and growth rate of PDX models
		Patient characteristics						Tumor sample characteristics					PDX characteristics
PDX ID	Year of establishment	Gender	Age	Prior therapy	Treatment post-surgery		TNM	Tumor type (WHO)	Variant (WHO)	Associated CIS	Classification	Primary site	Histology (PDX)	Inclusion rate (%)	Latency (Days)
A54	2009	M	83	No	No		pT4N2	Urothelial carcinoma		No	high grade papillary urothelial carcinoma	Bladder	stable	NA	NA
A981	2014	M	66	No	Carboplatin/Gemzar Taxotere		pT2bN0	Urothelial carcinoma		Yes	urothelial carcinoma	Bladder	stable	65	25
B296	2010	M	79	No	No		pT4aN2	Urothelial carcinoma		No	low and high grade papillary urothelial carcinoma	Bladder	stable	65	45
B521	2011	M	59	laser therapy	No		pT3Nx	Urothelial carcinoma	Poorly differentiated	No	poorly differentiated urothelial carcinoma	Upper tract	stable	67	30
B1032	2014	M	78	BCG	Palliative treatment		pT3bNx	Urothelial carcinoma		Yes	urothelial carcinoma	Bladder	stable	65	20
C704	2012	M	75	No	Palliative treatment		pT4aN2	Urothelial carcinoma	Squamous differentiation	No	invasive urothelial carcinoma associated with squamous differentiation	Bladder	minimal variation of the squamous component	73	20
F456	2011	M	61	No	Cisplatin/Gemzar Taxol Palliative treatment		T3bN1	Urothelial carcinoma	Glandular Squamous differentiation	No	urothelial carcinoma with glandular and squamous cell inflexion	Upper tract	stable	NA	NA
F659	2012	M	72	No	Cisplatin/Gemzar		pT3bN2	Urothelial carcinoma		No	urothelial carcinoma	Bladder	stable	76	21
F753	2013	M	57	No	Cisplatin/Gemzar		pT3aN2	Urothelial carcinoma		No	high grade urothelial carcinoma	Bladder	stable	65	40
H106	2009	F	82	No	Palliative treatment		pT3bNx	Squamous cell carcinoma		No	Invasive squamous cell carcinoma	Bladder	stable	75	10
H633	2012	M	78	No	Palliative treatment		pT4N3	Urothelial carcinoma		No	high grade urothelial carcinoma	Upper tract	stable	60	35
H1062	2015	M	75	No	Cisplatin/Gemzar Carboplatin/Gemzar		pT3bN0	Urothelial carcinoma		Yes	urothelial carcinoma	Bladder	minimal variation of the squamous diffrentiation	65	35
H1074	2015	F	86	N/A	No		pT3aN1	Urothelial carcinoma	Squamous differentiation	No	urothelial carcinoma with squamous cell inflexion	Bladder	stable	80	35
K661	2012	M	73	No	Cisplatin/Gemzar		pT3bN2	Urothelial carcinoma		No	high grade urothelial carcinoma	Bladder	stable	40	56
L987	2014	M	78	No	No		pT4aNx	Squamous cell carcinoma		No	squamous cell carcinoma	Bladder	stable	76	25
M425	2011	M	69	BCG	Palliative treatment		pT4bN0	Urothelial carcinoma		No	urothelial carcinoma	Bladder	stable	65	30
M559	2011	M	79	No	Carboplatin/Gemzar		pT3aN1	Urothelial carcinoma		No	urothelial carcinoma	Bladder	stable	80	50
M1030	2014	F	88	N/A	N/A		pT3Nx	Urothelial carcinoma	Sarcomatoid	No	High grade invasive urothelial carcinoma with sarcomatoid differentiation	Upper tract	No variant in PDX	80	10
P977	2014	M	66	MVAC	N/A		pT4aN2	Urothelial carcinoma	Micropapillary	No	urothelial carcinoma with micropapillary component	Bladder	stable	65	50
R1056	2015	F	84	No	Palliative treatment		pT4aN2	Urothelial carcinoma	Squamous differentiation	No	urothelial carcinoma with squamous (focal) differentiation	Bladder	More Squamous variant	71	16
S162	2009	M	68	N/A	N/A		pT4N2b	Squamous cell carcinoma		No	squamous cell carcinoma	Upper tract	PDX stable but no original accessible tumor	80	25
S225	2009	M	81	N/A	Palliative treatment		pT4aN2Mx	Urothelial carcinoma	Squamous differentiation	No	urothelial carcinoma with focal squamous differentiation	Bladder	stable	70	16
T505	2011	M	68	No	MVAC		pT3bN2	Urothelial carcinoma	Poorly differentiated	No	poorly differentiated urothelial carcinoma (G2-3)	Bladder	PDX stable but no original accessible tumor	40	20
T525	2011	M	54	No	Cisplatin/Gemzar		pT3bN2M2	Urothelial carcinoma	Poorly differentiated Squamous differentiation	Yes	Poorly differentiated high grade invasive urothelial carcinoma partially associated with squamous cell carcinoma and Cis	Bladder	stable	65	45
W787	2013	M	80	Cisplatin + Gemcitabin	Palliative treatment		pT4N0	Urothelial carcinoma	Poorly differentiated	No	poorly differentiated urothelial carcinoma	Bladder	stable	75	45
BLCU-001	2015	M	55	No	N/A		pT3b N2 M1 R1	Urothelial carcinoma	Poorly differentiated Sarcomatoid	No	poorly differentiated urothelial carcinoma with sarcomatoid contingent	Bladder	stable	66	17
BLCU-003	2015	F	79	No	N/A		pT4a Rx	Urothelial carcinoma	Squamous differentiation	No	infiltrating transitional cell carcinoma	Bladder	stable	50	23
BLCU-006	2016	M	65	BCG	N/A		pT4a N2 R1	Urothelial carcinoma		No	infiltrating urothelial carcinoma	Bladder	stable	50	70
BLCU-011	2016	M	52	radiotherapy + Cisplatin	N/A		ypT4a N0 R0	Urothelial carcinoma	Plasmacytoid	No	transitional cell carcinoma, with independant cells contingent	Bladder	no variant in PDX	50	35
BLCU-013	2016	M	69	Cisplatin + Gemcitabin	N/A		ypT3a N0 R1	Urothelial carcinoma		No	infiltrating papillary urothelial carcinoma	Bladder	stable	75	16
BLCU-014	2017	M	84	BCG	N/A		pT1N0	Urothelial carcinoma		No	High grade non-infiltrating urothelial carcinoma	Bladder	N/A	67	61
